# Robust Small Molecule-Aided Cardiac Reprogramming Systems Selective to Cardiac Fibroblasts

**DOI:** 10.1101/2023.09.20.558597

**Authors:** Yanmeng Tao, Yang Yang, Zhenghao Yang, Lipeng Wang, Shi-Qiang Wang, Yang Zhao

**Affiliations:** State Key Laboratory of Natural and Biomimetic Drugs, Ministry of Educational Key Laboratory of Cell Proliferation and Differentiation, Beijing Key Laboratory of Cardiometabolic Molecular Medicine, Peking-Tsinghua Center for Life Sciences, Institute of Molecular Medicine, College of Future Technology, Peking University, Beijing 100871, China; State Key Laboratory of Membrane Biology, College of Life Sciences, Peking University, Beijing 100871, China

**Keywords:** cardiac reprogramming, selectivity, robust, transcription factors, chemicals, mouse, human

## Abstract

Direct cardiac reprogramming to induce cardiomyocyte-like cells, e.g. by GMT (Gata4, Mef2c and Tbx5), is a promising route for regenerating damaged heart *in vivo* and disease modelling *in vitro*. Supplementation with additional factors and chemical agents can enhance efficiency but raises concerns regarding selectivity to cardiac fibroblasts and complicates delivery for in situ cardiac reprogramming. Here, we screened 2000 chemicals with known biological activities and found that a combination of 2C (SB431542 and Baricitinib) significantly enhances cardiac reprogramming by GMT. Without Gata4, MT (Mef2c and Tbx5) plus 2C could selectively reprogram cardiac fibroblasts with enhanced efficiency, kinetics, and cardiomyocyte function. Moreover, 2C significantly enhanced cardiac reprogramming in human cardiac fibroblasts. 2C synergistically enhances cardiac reprogramming by inhibiting Alk5, Tyk2 and downregulating Oas2, Oas3, Serpina3n and Tgfbi. 2C enables selective and robust cardiac reprogramming that can greatly facilitate disease modelling *in vitro* and advance clinical therapeutic heart regeneration *in vivo*.
