## Supplementary material for "Robust Small Molecule-Aided Cardiac Reprogramming Systems Selective to Cardiac Fibroblasts": Table-S1-List-of-primers

### Sheet: Sheet1
Table S1. List of Primers for qPCR
Species	Gene name	Sequence
Mus musculus	m-Gapdh-F	AGGTCGGTGTGAACGGATTTG
Mus musculus	m-Gapdh-R	TGTAGACCATGTAGTTGAGGTCA
Mus musculus	m-Myh6-F	GCCCAGTACCTCCGAAAGTC
Mus musculus	m-Myh6-R	GCCTTAACATACTCCTCCTTGTC
Mus musculus	m-Tnnt2-F	CAGAGGAGGCCAACGTAGAAG
Mus musculus	m-Tnnt2-R	CTCCATCGGGGATCTTGGGT
Mus musculus	m-Actc1-F	CTGGATTCTGGCGATGGTGTA
Mus musculus	m-Actc1-R	CGGACAATTTCACGTTCAGCA
Mus musculus	m-Ryr2-F	ATGGCTTTAAGGCACAGCG
Mus musculus	m-Ryr2-R	CAGAGCCCGAATCATCCAGC
Mus musculus	m-Nppa-F	GCTTCCAGGCCATATTGGAG
Mus musculus	m-Nppa-R	GGGGGCATGACCTCATCTT
Mus musculus	m-Gja1-F	ACAGCGGTTGAGTCAGCTTG
Mus musculus	m-Gja1-R	GAGAGATGGGGAAGGACTTGT
Mus musculus	m-Gata4-F	CCCTACCCAGCCTACATGG
Mus musculus	m-Gata4-R	ACATATCGAGATTGGGGTGTCT
Mus musculus	m-Mef2c-F	ATGCCATCAGTGAATCAAAGGAT
Mus musculus	m-Mef2c-R	GTGGTACGGTCTCCCAACT
Mus musculus	m-Tbx5-F	ATGGCCGATACAGATGAGGG
Mus musculus	m-Tbx5-R	TTCGTGGAACTTCAGCCACAG
Homo sapiens	h-GAPDH-F	GGAGCGAGATCCCTCCAAAAT
Homo sapiens	h-GAPDH-R	GGCTGTTGTCATACTTCTCATGG
Homo sapiens	h-MYH6-F	GCCCTTTGACATTCGCACTG
Homo sapiens	h-MYH6-R	GGTTTCAGCAATGACCTTGCC
Homo sapiens	h-ACTN2-F	CAAACCTGACCGGGGAAAAAT
Homo sapiens	h-ACTN2-R	CTGAATAGCAAAGCGAAGGATGA
Homo sapiens	h-TNNT2-F	GGAGGAGTCCAAACCAAAGCC
Homo sapiens	h-TNNT2-R	TCAAAGTCCACTCTCTCTCCATC
Homo sapiens	h-ACTC1-F	TCCCATCGAGCATGGTATCAT
Homo sapiens	h-ACTC1-R	GGTACGGCCAGAAGCATACA
Homo sapiens	h-COL1A1-F	GAGGGCCAAGACGAAGACATC
Homo sapiens	h-COL1A1-R	CAGATCACGTCATCGCACAAC
